# SGI-4 in monophasic *Salmonella* Typhimurium ST34 is a novel ICE that enhances resistance to copper

**DOI:** 10.1101/518175

**Authors:** Priscilla Branchu, Oliver J. Charity, Matt Bawn, Gaetan Thilliez, Timothy J Dallman, Liljana Petrovska, Robert A. Kingsley

## Abstract

A multi drug resistant (MDR) *Salmonella enterica* 4,[5],12:i-of sequence type 34 (monophasic *S*. Typhimurium ST34) is a current pandemic clone associated with livestock and numerous outbreaks in the human population. A large genomic island, termed SGI-4, is present in the monophasic Typhimurium ST34 clade and absent from other *S*. Typhimurium strains. SGI-4 consists of 78 open reading frames including *sil* and *pco* genes previously implicated in resistance to copper and silver, and multiple genes predicted to be involved in mobilisation and transfer by conjugation. SGI-4 was excised from the chromosome, circularised and transferred to recipient strains of *S*. Typhimurium at a frequency influenced by stress and induced by mitomycin C and oxygen tension. The presence of SGI-4 was associated with increased resistance to copper, particularly but not exclusively under anaerobic conditions. The presence of *silCBA* genes, predicted to encode an RND family efflux pump that transports copper from the periplasm to the external milieu, was sufficient to impart the observed enhanced resistance to copper. The presence of *silCBA* genes resulted in the absence of copper-dependent induction of a multicopper oxidase system encoded by *pco* genes, also present on SGI-4, suggesting that the system effectively limits the copper availability in the periplasm. The presence of *silCBA* genes did not affect SodCI-dependent macrophage survival.
