## Supplementary Table I for "SGI-4 in monophasic *Salmonella* Typhimurium ST34 is a novel ICE that enhances resistance to copper"

### Sheet: Sheet1
Isolate ID	SRA Accession	MLST ST
131486	SRR3286967	19
57605	SRR1958434	19
5351	SRR1970078	19
1494	SRR3049711	19
14908	SRR1970092	19
75942	SRR1968444	19
83298	SRR1966150	19
39433	SRR1967022	19
65430	SRR1967527	19
29264	SRR3048526	19
78602	SRR1963525	19
65392	SRR1969817	19
9448	SRR1969825	19
62620	SRR1957832	19
55568	SRR1966722	19
14550	SRR1967783	19
43406	SRR1963093	19
41974	SRR1967460	19
90452	SRR1970235	19
81171	SRR1963222	19
113077	SRR3322723	19
38390	SRR1967461	19
27037	SRR1965981	19
29238	SRR3049501	19
38375	SRR1967149	19
127541	SRR3322091	19
18563	SRR3048556	19
41966	SRR1967606	19
74282	SRR1963412	19
116038	SRR3284723	19
109265	SRR3286848	19
104251	SRR3285378	19
119520	SRR3286912	19
129426	SRR3322099	19
95226	SRR3049296	19
129428	SRR3285397	19
107231	SRR3286578	19
195809	SRR3284811	19
56958	SRR3049557	19
178743	SRR3285490	19
128216	SRR3286932	19
113491	SRR3286821	19
99766	SRR3049451	19
75940	SRR1965276	19
36998	SRR1967836	19
109904	SRR3285442	19
37099	SRR1968536	19
37780	SRR1967594	19
113057	SRR3286819	19
25272	SRR1969241	19
58499	SRR1957899	19
101445	SRR3286646	19
113014	SRR3286688	19
119442	SRR3286883	19
7416	SRR3048544	19
129436	SRR3286949	19
149370	SRR3284813	19
115260	SRR3285053	19
21774	SRR1966243	19
140203	SRR3285430	19
123927	SRR3286865	19
74305	SRR1960220	19
85680	SRR1967848	19
101314	SRR3286667	19
195785	SRR3284722	19
65427	SRR1967124	19
178655	SRR3284682	19
79097	SRR1959478	19
98240	SRR3049209	19
9447	SRR1965524	19
7420	SRR1968690	19
9446	SRR1969355	19
1506	SRR3048655	19
18587	SRR3049141	19
38738	SRR1968290	19
107219	SRR3286607	19
128161	SRR3286927	19
168509	SRR3284807	19
103637	SRR3286616	19
187578	SRR3284743	19
107763	SRR3286662	19
132038	SRR3286974	19
5850	SRR3049244	19
166984	SRR3284677	19
65359	SRR1965166	19
34156	SRR1967843	19
128208	SRR3285452	19
126827	SRR3322701	19
134006	SRR3284752	19
129419	SRR3286955	19
75606	SRR1959465	19
3904	SRR1967933	19
23454	SRR1965556	19
50313	SRR1969097	19
32552	SRR1969554	19
5882	SRR1967480	19
5936	SRR1969510	19
40777	SRR1965754	19
85698	SRR1966471	19
103643	SRR3286660	19
98238	SRR1967485	19
178656	SRR3285379	19
179628	SRR3285489	19
103615	SRR3286672	19
45592	SRR1968980	19
152389	SRR3284686	19
14867	SRR1966890	19
142700	SRR3285455	19
152339	SRR3284830	19
149284	SRR3285440	19
61902	SRR1967869	19
96967	SRR1968405	19
119480	SRR3286858	19
120589	SRR3284851	19
65428	SRR1970208	19
129368	SRR3286965	19
123910	SRR3285469	19
171276	SRR3285499	19
149205	SRR3284841	19
131493	SRR3322710	19
38406	SRR1966638	19
191670	SRR3284747	19
90181	SRR1966783	19
149396	SRR3284768	19
57608	SRR1958686	19
203395	SRR3284821	19
120584	SRR3286893	19
102538	SRR3286633	19
69203	SRR1963380	19
80336	SRR1963513	19
193355	SRR3284727	19
13425	SRR1966720	19
123884	SRR3285451	19
170327	SRR3285435	19
75604	SRR1960204	19
75959	SRR1966474	19
53038	SRR3049537	19
103608	SRR3285351	19
129413	SRR3286973	19
132059	SRR3322628	19
133203	SRR3322721	19
128193	SRR3286929	19
61885	SRR1968809	19
18517	SRR3048751	19
9138	SRR1966152	19
122683	SRR3285155	19
123869	SRR3286854	19
58519	SRR1958688	19
37767	SRR1968481	19
13427	SRR1969072	19
103205	SRR3286577	19
68701	SRR1968559	19
120634	SRR3323019	19
152375	SRR3284693	19
122645	SRR3286894	19
123893	SRR3322370	19
89096	SRR1966410	19
123981	SRR3286897	19
5881	SRR1969201	19
5961	SRR1970027	19
128215	SRR3286920	19
107114	SRR3286623	19
153179	SRR3285420	19
107193	SRR3286644	19
118892	SRR3284823	19
9301	SRR1967104	19
129429	SRR3285367	19
6458	SRR1967013	19
123925	SRR3322031	19
58522	SRR1958405	19
69282	SRR1968820	19
133191	SRR3322970	19
166293	SRR3285359	19
63038	SRR1969625	19
50325	SRR1965815	19
161842	SRR3285413	19
25335	SRR1967208	19
27047	SRR1966226	19
152360	SRR3284829	19
198236	SRR3285438	19
69191	SRR1960218	19
69762	SRR1959486	19
69764	SRR1960320	19
140200	SRR3285399	19
63555	SRR1958320	19
90180	SRR1967027	19
122225	SRR3286915	19
71376	SRR1960041	19
29233	SRR3049571	19
27028	SRR1968426	19
107098	SRR3284714	19
90482	SRR1967493	19
170463	SRR3284847	19
46113	SRR1957908	19
126837	SRR3322667	19
15214	SRR3048970	19
66460	SRR1958313	19
62602	SRR1957895	19
78992	SRR1963271	19
119441	SRR3286872	19
75969	SRR1969048	19
38761	SRR1966047	19
69735	SRR1959412	19
32390	SRR1970020	19
34143	SRR1969827	19
123987	SRR3285349	19
25337	SRR1968437	19
118940	SRR3321902	19
21766	SRR1969512	19
190786	SRR3285384	19
3748	SRR1967639	19
129408	SRR3286940	19
60105	SRR1958402	19
31642	SRR1969701	19
50864	SRR1965054	19
12145	SRR3049368	19
69263	SRR1967674	19
107266	SRR3322097	19
71379	SRR1959219	19
77337	SRR3049744	19
31660	SRR1970081	19
63584	SRR1969320	19
6436	SRR1967514	19
119515	SRR3286862	19
85745	SRR1965201	19
85744	SRR1966265	19
185965	SRR3285346	19
166989	SRR3284839	19
40317	SRR1966257	19
48207	SRR1958502	19
135037	SRR3285437	19
79028	SRR1960186	19
129431	SRR3286956	19
65040	SRR1965888	19
37026	SRR1966982	19
83677	SRR1968491	19
135149	SRR3285368	19
113070	SRR3321718	19
90175	SRR1969165	19
161835	SRR3285402	19
120600	SRR3285354	19
1499	SRR3049860	19
37098	SRR1968638	19
128236	SRR3285243	19
58462	SRR1958481	19
183694	SRR3284681	19
193391	SRR3285428	19
69726	SRR1962554	19
7400	SRR1965698	19
91966	SRR1966726	19
129417	SRR3284814	19
129411	SRR3286963	19
22244	SRR1970326	19
40302	SRR1966499	19
42164	SRR1965314	19
21866	SRR3048685	19
63609	SRR1968712	19
51264	SRR1969433	19
48286	SRR1957861	19
69727	SRR1960314	19
118893	SRR3286779	19
129407	SRR3285288	19
50338	SRR1966880	19
31946	SRR1969019	19
29235	SRR3048768	19
46095	SRR1958437	19
1508	SRR3049214	19
31640	SRR1968846	19
63891	SRR1967739	19
48245	SRR1958173	19
21864	SRR3049632	19
87394	SRR1970045	19
6477	SRR1969481	19
60096	SRR1969901	19
84420	SRR1969373	19
46111	SRR1958267	19
38405	SRR1966147	19
79030	SRR1962604	19
57131	SRR1966620	19
24048	SRR1968072	19
37031	SRR1970252	19
22241	SRR1967292	19
116569	SRR3286695	19
37796	SRR1968237	19
38329	SRR1965074	19
7414	SRR1966007	19
58498	SRR1958394	19
25248	SRR1968247	19
21134	SRR3049876	19
83715	SRR3048993	19
78710	SRR1963082	19
21856	SRR3048904	19
50348	SRR1966034	19
73135	SRR1966708	19
58505	SRR1958306	19
46141	SRR1958631	19
40788	SRR1966932	19
78665	SRR1960036	19
6464	SRR1967195	19
71371	SRR1963502	19
66495	SRR1958124	19
14910	SRR1969680	19
14524	SRR1968022	19
71377	SRR1963370	19
26662	SRR1965466	19
50138	SRR1958470	19
15221	SRR3048528	19
60037	SRR3048519	19
7417	SRR1970109	19
63006	SRR1969649	19
65364	SRR1967613	19
60132	SRR1969748	19
57133	SRR1966654	19
55533	SRR1969376	19
80316	SRR1963378	19
9173	SRR1966814	19
51274	SRR1967874	19
68870	SRR1960075	19
63886	SRR1965745	19
69887	SRR1969571	19
63777	SRR1969429	19
46608	SRR1957839	19
5348	SRR1967710	19
34213	SRR1968854	19
69733	SRR1961771	19
9167	SRR1966348	19
36373	SRR1966203	19
25257	SRR1966766	19
79057	SRR1959363	19
14864	SRR1965423	19
69760	SRR1960290	19
38397	SRR1970132	19
64932	SRR1958205	19
71375	SRR1959429	19
43420	SRR1969896	19
39503	SRR1966178	19
90179	SRR1965149	19
36471	SRR1965088	19
46133	SRR1957829	19
74317	SRR1959472	19
118896	SRR3286813	19
63691	SRR1970298	19
58509	SRR1958177	19
42144	SRR1970296	19
32526	SRR1970083	19
23513	SRR1967048	19
31639	SRR1969046	19
62998	SRR1968842	19
31959	SRR1966380	19
97257	SRR3049680	19
40260	SRR1967982	19
12181	SRR1968793	19
37789	SRR1966283	19
69204	SRR1960165	19
37027	SRR1970255	19
18521	SRR3049405	19
60050	SRR1957860	19
40357	SRR1965812	19
78712	SRR1963111	19
40315	SRR1967536	19
63671	SRR1968572	19
27790	SRR1967093	19
65012	SRR1970121	19
93557	SRR1968876	19
23485	SRR1969751	19
77340	SRR3049441	19
96234	SRR1968605	19
40258	SRR1967731	19
50106	SRR1958588	19
32551	SRR1969511	19
50875	SRR1965373	19
69761	SRR1963332	19
24981	SRR1969251	19
63744	SRR1966230	19
9451	SRR1967525	19
9299	SRR1965534	19
14881	SRR1965859	19
38764	SRR1970049	19
65352	SRR1968848	19
38392	SRR1965508	19
90467	SRR1965809	19
73620	SRR1959462	19
46633	SRR1958492	19
48213	SRR1958459	19
9450	SRR1966615	19
18544	SRR3048728	19
37005	SRR1969986	19
31913	SRR3049573	19
5915	SRR1966271	19
60137	SRR1969641	19
69707	SRR1959433	19
40786	SRR1968852	19
21838	SRR3049263	19
21069	SRR3048906	19
23514	SRR1965108	19
60038	SRR1958407	19
65011	SRR1965513	19
68892	SRR1963474	19
23073	SRR1965047	19
91969	SRR1965174	19
69194	SRR1960382	19
20920	SRR3048571	19
46566	SRR1966551	19
70682	SRR1960532	19
62512	SRR1957884	19
41959	SRR1970276	19
31636	SRR1966160	19
66856	SRR1958061	19
40266	SRR1966673	19
65417	SRR1967069	19
14859	SRR1970169	19
68680	SRR1965244	19
14534	SRR1965467	19
50857	SRR1965135	19
9170	SRR1967031	19
25255	SRR1969646	19
84461	SRR1969536	19
31619	SRR1966835	19
95271	SRR3049968	19
63525	SRR1958288	19
87351	SRR1966143	19
74315	SRR1963532	19
71529	SRR1963379	19
70687	SRR1963318	19
84465	SRR1968283	19
85718	SRR1967003	19
57636	SRR1958281	19
52980	SRR1966062	19
13428	SRR1966645	19
65397	SRR1970247	19
63674	SRR1969387	19
66438	SRR1957845	19
67561	SRR1965814	19
27008	SRR1970327	19
63896	SRR1967918	19
65041	SRR1970138	19
41972	SRR1967295	19
65131	SRR1966929	19
60383	SRR1957885	19
90481	SRR1968663	19
73106	SRR1965583	19
85749	SRR1967008	19
61887	SRR1966399	19
60384	SRR1958317	19
5842	SRR1967439	19
68675	SRR1968717	19
36513	SRR1967395	19
13351	SRR1966721	19
36470	SRR1967701	19
71385	SRR1963460	19
69206	SRR1963146	19
27791	SRR1966549	19
63879	SRR1969974	19
38386	SRR1969879	19
61899	SRR1967884	19
36514	SRR1966986	19
18564	SRR3049693	19
83720	SRR1967936	19
60100	SRR1966270	19
72290	SRR1969215	19
71578	SRR1963083	19
45994	SRR1965648	19
63874	SRR1968588	19
25180	SRR3048981	19
91275	SRR1968966	19
25179	SRR1967332	19
65023	SRR1969628	19
44732	SRR1957724	19
62499	SRR1958404	19
5830	SRR1967309	19
96224	SRR1969327	19
37069	SRR1970108	19
60108	SRR1966000	19
71557	SRR1960375	19
13374	SRR1965324	19
45560	SRR1969870	19
52971	SRR1970277	19
56986	SRR3049353	19
9147	SRR1966808	19
25258	SRR1966443	19
57097	SRR1967704	19
13815	SRR1967889	19
9168	SRR1967995	19
6440	SRR1969130	19
63001	SRR1966604	19
50849	SRR1969106	19
53976	SRR1957902	19
18653	SRR3048779	19
53109	SRR1966367	19
89101	SRR1965071	19
54044	SRR1958189	19
13362	SRR1967148	19
56116	SRR1968872	19
41982	SRR1968668	19
65437	SRR1967565	19
49727	SRR1958015	19
32389	SRR1968560	19
56923	SRR3049578	19
18560	SRR3049637	19
5894	SRR1969989	19
60115	SRR1957906	19
65363	SRR1967722	19
71380	SRR1960135	19
63617	SRR1968898	19
65402	SRR1968393	19
74296	SRR1959318	19
74286	SRR1963253	19
9449	SRR1965880	19
45984	SRR1967795	19
36479	SRR1967365	19
9300	SRR1969647	19
3783	SRR3049211	19
75664	SRR1960140	19
62623	SRR1957965	19
71378	SRR1963484	19
31958	SRR1968012	19
45962	SRR1966440	19
5939	SRR1968816	19
21092	SRR3049236	19
23460	SRR1966291	19
50344	SRR1968338	19
56969	SRR3049580	19
34142	SRR1967256	19
80303	SRR1963471	19
12146	SRR1965331	19
23512	SRR1970215	19
95020	SRR1966813	19
46573	SRR1966188	19
93516	SRR1968878	19
45562	SRR1969947	19
46103	SRR1958243	19
89892	SRR1969440	19
9258	SRR1967882	19
48239	SRR1958371	19
60077	SRR1958652	19
80357	SRR1960686	19
73571	SRR1959284	19
57115	SRR1966019	19
53046	SRR3049950	19
69703	SRR1960987	19
60113	SRR3048893	19
69765	SRR1963451	19
21839	SRR3049861	19
25212	SRR1966980	19
83722	SRR1965280	19
3902	SRR1969055	19
75751	SRR1959425	19
22240	SRR1969141	19
9135	SRR1966888	19
86880	SRR1969485	19
83352	SRR1967417	19
81640	SRR1963345	19
83329	SRR1968762	19
60111	SRR1958120	19
31903	SRR1969930	19
94070	SRR1970190	19
31646	SRR1968818	19
96931	SRR1967247	19
50310	SRR1965598	19
21860	SRR3048886	19
69774	SRR1960081	19
36375	SRR1969823	19
26660	SRR1970219	19
60010	SRR1958209	19
38765	SRR1968600	19
70678	SRR1963243	19
23067	SRR1969521	19
21127	SRR3048706	19
29288	SRR3049082	19
27793	SRR1966494	19
71370	SRR1963221	19
63870	SRR1967051	19
71414	SRR1960381	19
69280	SRR1970192	19
46620	SRR1958551	19
23447	SRR1968950	19
62628	SRR1958241	19
32549	SRR1968039	19
85753	SRR1965778	19
20918	SRR3049952	19
45976	SRR1966038	19
5970	SRR1968116	19
46609	SRR1958073	19
39504	SRR1969848	19
21083	SRR3048726	19
89092	SRR1968223	19
56954	SRR3048701	19
37757	SRR1965446	19
67560	SRR1969675	19
65044	SRR1969560	19
41970	SRR1967087	19
78678	SRR1960045	19
24996	SRR1969658	19
41975	SRR1969730	19
68869	SRR1959513	19
56957	SRR3049029	19
15218	SRR3049018	19
5844	SRR1970008	19
50852	SRR1966540	19
50345	SRR1965896	19
25210	SRR1965151	19
52957	SRR1969552	19
29302	SRR3049753	19
14504	SRR1969252	19
57127	SRR1966606	19
45594	SRR1968871	19
27968	SRR1965261	19
56965	SRR3049551	19
53126	SRR1967939	19
67562	SRR1968133	19
63880	SRR1965045	19
19653	SRR3049902	19
49731	SRR1957971	19
36467	SRR1966232	19
80326	SRR1960252	19
25232	SRR3049317	19
57125	SRR1965208	19
63503	SRR1958467	19
49732	SRR1958026	19
48212	SRR1958518	19
54000	SRR1957900	19
91280	SRR1968273	19
56966	SRR3048762	19
71381	SRR1963374	19
25318	SRR1969171	19
71384	SRR1963522	19
94232	SRR1966917	19
7403	SRR1966220	19
71372	SRR1960376	19
84405	SRR1970120	19
42133	SRR1967221	19
85750	SRR1966404	19
68866	SRR1960366	19
37762	SRR1965081	19
114062	SRR3322320	19
71373	SRR1960184	19
63623	SRR1966530	19
70690	SRR1959493	19
50342	SRR1969437	19
100491	SRR3286566	19
25253	SRR1969904	19
75962	SRR1966843	19
79072	SRR1959400	19
9137	SRR1966639	19
5349	SRR1968142	19
38747	SRR1968373	19
27792	SRR1965663	19
61884	SRR1969270	19
12113	SRR1966126	19
71382	SRR1963343	19
31962	SRR1966433	19
12175	SRR1968523	19
29249	SRR3049928	19
21106	SRR3049776	19
65013	SRR1967130	19
1492	SRR3049370	19
48217	SRR1958670	19
63002	SRR1969156	19
9267	SRR1967406	19
14891	SRR1967547	19
27971	SRR1967045	19
54003	SRR1958444	19
21837	SRR3049530	19
53044	SRR3049485	19
41981	SRR1968343	19
6435	SRR1969233	19
91205	SRR1969860	19
25211	SRR1970031	19
60393	SRR1958298	19
29385	SRR1968706	19
169638	SRR3284716	19
80320	SRR1960982	19
89095	SRR1969798	19
69728	SRR1960264	19
46628	SRR1958533	19
69175	SRR1959469	19
40253	SRR1966642	19
6438	SRR1965710	19
136571	SRR3285434	19
71383	SRR1960230	19
90463	SRR1969029	19
70679	SRR1963337	19
50316	SRR1970113	19
75665	SRR1963115	19
14103	SRR1965311	19
36992	SRR1968883	19
32547	SRR1965637	19
40330	SRR3049318	19
48210	SRR1958012	19
63920	SRR1967389	19
48267	SRR1958214	19
71374	SRR1960179	19
45225	SRR3284842	34
107739	SRR3049426	34
7407	SRR1968485	34
69945	SRR1969297	34
125944	SRR3286922	34
25256	SRR3049754	34
5848	SRR3049520	34
40320	SRR3048545	34
117269	SRR3322420	34
60135	SRR3049622	34
92000	SRR3048561	34
25177	SRR3048565	34
18520	SRR3048936	34
57096	SRR1968378	34
152366	SRR3285366	34
39500	SRR1968805	34
122228	SRR3285425	34
36378	SRR1966066	34
79056	SRR1960315	34
123980	SRR3286884	34
120635	SRR3322096	34
25334	SRR1968412	34
94254	SRR1966820	34
79021	SRR1959507	34
185457	SRR3284812	34
93514	SRR1965305	34
119450	SRR3284715	34
84435	SRR1967348	34
3782	SRR3049541	34
14886	SRR1967753	34
119484	SRR3286895	34
6479	SRR3049286	34
171164	SRR3284725	34
78741	SRR1960985	34
107229	SRR3286600	34
99742	SRR3049454	34
116579	SRR3322960	34
20936	SRR3049373	34
187510	SRR3285398	34
94231	SRR1968347	34
73215	SRR1968647	34
203617	SRR3285460	34
3790	SRR1968097	34
50320	SRR1969666	34
107259	SRR3322411	34
12149	SRR1967782	34
71545	SRR1963478	34
107199	SRR3284753	34
45602	SRR1969486	34
46568	SRR1968578	34
119498	SRR3322591	34
119468	SRR3286875	34
119449	SRR3286905	34
98277	SRR3049041	34
205638	SRR3285414	34
39473	SRR1966734	34
128211	SRR3286901	34
18519	SRR3049946	34
101472	SRR3286678	34
163177	SRR3285458	34
203978	SRR3285466	34
46115	SRR1957831	34
41968	SRR1968398	34
107264	SRR3285419	34
174679	SRR3285360	34
80610	SRR1969432	34
34167	SRR1969071	34
192898	SRR3284691	34
107109	SRR3286640	34
104255	SRR3286570	34
109879	SRR3286648	34
163169	SRR3285242	34
179668	SRR3285427	34
182892	SRR3285487	34
97864	SRR3049889	34
75737	SRR1959453	34
163184	SRR3284810	34
178935	SRR3284734	34
106579	SRR3323033	34
91248	SRR1967873	34
193417	SRR3284748	34
101474	SRR3286676	34
31951	SRR1968040	34
119499	SRR3286913	34
119516	SRR3286892	34
120640	SRR3286903	34
120573	SRR3286837	34
118945	SRR3286815	34
118943	SRR3286776	34
136752	SRR3285471	34
122299	SRR3286851	34
101464	SRR3286599	34
99736	SRR3049682	34
98270	SRR3048757	34
31911	SRR1969998	34
129373	SRR3285347	34
142696	SRR3285468	34
140701	SRR3284818	34
140627	SRR3285421	34
70692	SRR1959248	34
63563	SRR1958237	34
101309	SRR3286634	34
79074	SRR1960311	34
69944	SRR1968936	34
127533	SRR3285456	34
163172	SRR3285405	34
129430	SRR3286950	34
101453	SRR3286592	34
24995	SRR1966501	34
40267	SRR1966359	34
27048	SRR1966576	34
7432	SRR3049815	34
13805	SRR1969394	34
83336	SRR1966112	34
99056	SRR3049102	34
98263	SRR1965442	34
27026	SRR1965696	34
197006	SRR3284819	34
172501	SRR3285282	34
9260	SRR1969044	34
9415	SRR1967813	34
116039	SRR3286703	34
12135	SRR1969202	34
115259	SRR3284765	34
173538	SRR3284711	34
31648	SRR1966413	34
48205	SRR1958591	34
157311	SRR3285364	34
109862	SRR3286637	34
95244	SRR3049536	34
100481	SRR3286591	34
9444	SRR1965854	34
114052	SRR3286706	34
64998	SRR1958004	34
25339	SRR1966731	34
177439	SRR3285348	34
104250	SRR3286604	34
20921	SRR3049696	34
122292	SRR3285461	34
205730	SRR3285396	34
63571	SRR1958285	34
182188	SRR3284730	34
3767	SRR1968694	34
60395	SRR1958174	34
60167	SRR1965878	34
142192	SRR3284739	34
140695	SRR3284845	34
131465	SRR3322972	34
75747	SRR1963079	34
27969	SRR1966211	34
101319	SRR3286631	34
152432	SRR3285358	34
97862	SRR1967212	34
97859	SRR1966155	34
103635	SRR3286664	34
153173	SRR3284809	34
95231	SRR3048985	34
105334	SRR3286580	34
199792	SRR3285491	34
93513	SRR1965858	34
95288	SRR3049535	34
97858	SRR1968057	34
188369	SRR3285432	34
99769	SRR3049466	34
97856	SRR3049890	34
98236	SRR1966185	34
74294	SRR1963407	34
36376	SRR1969766	34
187512	SRR3284832	34
103659	SRR3285446	34
93502	SRR1970282	34
74278	SRR1963250	34
152355	SRR3285478	34
103723	SRR3286658	34
207563	SRR3285281	34
105990	SRR3286608	34
103644	SRR3286641	34
105335	SRR3286588	34
106014	SRR3286612	34
107260	SRR3285483	34
105337	SRR3284828	34
93517	SRR1965821	34
93512	SRR1967122	34
115271	SRR3286686	34
114056	SRR3286699	34
96935	SRR1967643	34
101449	SRR3286617	34
130381	SRR3322094	34
190637	SRR3284831	34
15217	SRR3048932	34
66442	SRR1958247	34
107086	SRR3286671	34
149226	SRR3284834	34
75672	SRR1963465	34
149293	SRR3285383	34
103728	SRR3286696	34
49724	SRR1958132	34
187519	SRR3285279	34
200601	SRR3285426	34
69197	SRR1963444	34
63576	SRR1965768	34
66454	SRR1958639	34
62597	SRR1958625	34
37793	SRR1968561	34
178747	SRR3284675	34
101467	SRR3286627	34
109877	SRR3286704	34
13424	SRR1966572	34
63719	SRR1966505	34
113056	SRR3286868	34
45597	SRR1968178	34
6437	SRR1965389	34
128218	SRR3286958	34
98243	SRR1966131	34
113485	SRR3286727	34
149207	SRR3285473	34
122300	SRR3284783	34
123965	SRR3286864	34
161832	SRR3285374	34
158954	SRR3284744	34
21108	SRR3048934	34
62601	SRR1958100	34
182861	SRR3285252	34
157320	SRR3285406	34
99064	SRR3049823	34
99044	SRR3048819	34
69693	SRR1960321	34
70685	SRR1959221	34
195579	SRR3285454	34
29304	SRR3049833	34
131494	SRR3286969	34
94093	SRR1969167	34
68702	SRR1965479	34
93519	SRR1966239	34
18559	SRR3049268	34
65326	SRR1967810	34
31961	SRR1966331	34
91260	SRR1965634	34
27980	SRR1968909	34
45266	SRR3049850	34
24034	SRR3048847	34
71590	SRR1960687	34
94081	SRR1965942	34
53102	SRR1967636	34
60394	SRR1958146	34
13816	SRR1967841	34
61907	SRR1966196	34
39432	SRR1965297	34
68959	SRR1968281	34
14522	SRR1966666	34
73568	SRR1963523	34
29271	SRR3049500	34
5366	SRR1968340	34
13846	SRR1966322	34
129496	SRR3285380	34
117214	SRR3286715	34
9154	SRR1966334	34
57099	SRR1965312	34
71563	SRR1959234	34
24046	SRR1970057	34
52996	SRR1968804	34
46007	SRR1968092	34
58513	SRR1958556	34
71546	SRR1959497	34
95218	SRR3049385	34
25338	SRR1968823	34
79096	SRR1963514	34
63929	SRR1968676	34
157236	SRR3285422	34
121443	SRR3285445	34
85723	SRR1969961	34
46143	SRR1958201	34
66836	SRR1958545	34
63008	SRR1966700	34
97263	SRR3049975	34
113054	SRR3286723	34
94229	SRR1965751	34
197012	SRR3285055	34
44678	SRR1957778	34
197109	SRR3284719	34
12126	SRR1968613	34
18623	SRR3049140	34
75995	SRR1966795	34
38753	SRR1965816	34
75997	SRR1968387	34
70680	SRR1960074	34
58520	SRR1958202	34
60388	SRR1958388	34
89994	SRR1966877	34
71547	SRR1960128	34
37795	SRR1966580	34
21109	SRR3049572	34
38762	SRR1967679	34
93518	SRR1965124	34
163182	SRR3284760	34
65360	SRR1965737	34
42163	SRR1969126	34
74291	SRR1959473	34
45263	SRR1957803	34
44688	SRR1957785	34
93553	SRR1967234	34
62993	SRR1968416	34
46572	SRR1966514	34
84397	SRR1967112	34
60170	SRR3049605	34
41950	SRR1966826	34
73602	SRR1960296	34
53002	SRR1965472	34
37766	SRR1967312	34
49737	SRR1958048	34
63035	SRR1969217	34
83301	SRR1969858	34
68634	SRR1965597	34
13848	SRR1968380	34
56119	SRR1965418	34
62578	SRR1958629	34
25234	SRR1966936	34
73095	SRR1965532	34
5367	SRR1965475	34
63034	SRR1970010	34
29384	SRR1969350	34
21079	SRR3049077	34
63930	SRR1969244	34
41976	SRR1970307	34
38382	SRR1967096	34
50142	SRR1958071	34
14526	SRR1967279	34
56127	SRR1968177	34
65453	SRR1967114	34
101310	SRR3285356	34
129421	SRR3286945	34
79070	SRR1963360	34
38760	SRR1967577	34
25195	SRR1969066	34
6439	SRR1965476	34
96943	SRR1969618	34
83694	SRR1966434	34
21080	SRR3049233	34
14523	SRR1966513	34
96939	SRR1969719	34
63613	SRR1966773	34
83686	SRR1969381	34
62534	SRR1958473	34
6487	SRR1968308	34
69916	SRR1965802	34
97857	SRR1965836	34
53988	SRR1958233	34
71553	SRR1963276	34
40250	SRR1968776	34
64993	SRR1958552	34
91263	SRR1969599	34
7422	SRR1968954	34
97861	SRR1967561	34
6489	SRR1969290	34
110952	SRR3284731	34
205640	SRR3284778	34
119483	SRR3286899	34
65358	SRR1970107	34
9174	SRR1969473	34
94250	SRR1969876	34
38754	SRR1969166	34
32541	SRR1969000	34
29290	SRR3048555	34
18518	SRR3048554	34
132000	SRR3321855	34
95058	SRR3049949	34
7384	SRR1968532	34
129498	SRR3286926	34
21105	SRR3049472	34
91282	SRR1968091	34
67551	SRR1969910	34
75939	SRR1967167	34
81169	SRR1959120	34
56939	SRR3049584	34
37093	SRR3049201	34
46137	SRR3049729	34
78663	SRR1963287	34
58500	SRR1957824	34
79075	SRR1960033	34
45991	SRR1969164	34
41980	SRR1968458	34
73124	SRR1969136	34
68658	SRR1967074	34
84408	SRR1966121	34
72316	SRR1966137	34
44733	SRR1957753	34
83327	SRR1969842	34
81168	SRR1959420	34
73129	SRR1966459	34
73643	SRR1963291	34
34166	SRR1969480	34
57098	SRR1969214	34
50322	SRR1966306	34
60169	SRR1967258	34
21761	SRR1966276	34
90507	SRR1969596	34
46571	SRR1967950	34
63899	SRR1965996	34
37786	SRR1969299	34
57654	SRR1958107	34
65002	SRR1969456	34
75988	SRR1967265	34
58512	SRR1958304	34
55587	SRR1969450	34
65010	SRR1968460	34
74311	SRR1960147	34
58516	SRR1958194	34
80308	SRR1960138	34
96945	SRR1966883	34
73539	SRR1959251	34
96948	SRR1970314	34
48209	SRR1958472	34
14907	SRR1966328	34
39456	SRR1968071	34
45978	SRR1968825	34
37801	SRR1968695	34
25333	SRR1968087	34
46629	SRR1958354	34
7383	SRR1966667	34
23063	SRR1969506	34
38431	SRR1965061	34
63009	SRR1965627	34
75996	SRR1965328	34
91286	SRR1968450	34
50307	SRR1967290	34
71368	SRR1962284	34
72273	SRR1965720	34
37794	SRR1967917	34
29312	SRR3048800	34
63011	SRR1969683	34
39471	SRR1968204	34
66876	SRR1963406	34
32548	SRR1966614	34
61897	SRR1967685	34
69734	SRR1963091	34
75745	SRR1959727	34
79059	SRR1963491	34
50319	SRR1966303	34
74292	SRR1963070	34
50328	SRR1969791	34
65135	SRR1970183	34
9136	SRR1967524	34
26998	SRR1968735	34
83300	SRR1968234	34
68674	SRR1965820	34
61866	SRR1965899	34
83332	SRR1966454	34
41979	SRR1965589	34
9416	SRR1969121	34
6434	SRR1965994	34
80325	SRR1960217	34
83692	SRR1968886	34
23075	SRR1970013	34
69942	SRR1969058	34
65327	SRR1969973	34
26663	SRR1969999	34
58517	SRR1958260	34
54050	SRR1957915	34
73569	SRR1960169	34
37032	SRR1970136	34
31643	SRR1969441	34
63686	SRR1969352	34
94253	SRR1970250	34
69696	SRR1963461	34
71544	SRR1959233	34
94252	SRR1965497	34
32388	SRR1965173	34
9169	SRR1968379	34
65039	SRR1965421	34
34150	SRR1970229	34
37783	SRR1969507	34
3774	SRR1968522	34
43421	SRR1969457	34
86856	SRR1969208	34
65031	SRR1966366	34
27789	SRR1965188	34
68661	SRR1966429	34
41971	SRR1966840	34
61898	SRR1969770	34
14919	SRR1965971	34
68873	SRR1960310	34
83711	SRR1966531	34
14916	SRR1967276	34
21865	SRR3049283	34
90183	SRR1968525	34
40352	SRR1968981	34
40254	SRR1968187	34
68659	SRR1966170	34
32378	SRR1969014	34
73131	SRR1968643	34
95028	SRR1969468	34
65043	SRR1968376	34
43416	SRR1963458	34
72317	SRR1968062	34
80359	SRR1959467	34
31907	SRR1969308	34
38374	SRR1969253	34
87404	SRR1968916	34
66463	SRR1958483	34
89905	SRR1966059	34
72269	SRR1969401	34
50324	SRR1966517	34
25254	SRR1966234	34
68708	SRR1965129	34
63534	SRR1958203	34
56956	SRR3048873	34
69914	SRR1969476	34
65118	SRR1965977	34
49728	SRR1958465	34
26659	SRR1968835	34
95220	SRR3049575	34
84451	SRR1970022	34
38399	SRR1965343	34
78671	SRR1960355	34
31957	SRR1965941	34
85690	SRR1967386	34
71411	SRR1963298	34
73199	SRR1967196	34
38398	SRR1969637	34
96225	SRR1969531	34
12127	SRR1967471	34
68956	SRR1968140	34
48251	SRR1957858	34
36515	SRR1969888	34
60390	SRR1958645	34
14532	SRR1966739	34
48219	SRR1958538	34
31956	SRR1969518	34
50145	SRR1958331	34
69895	SRR1968944	34
71559	SRR1960185	34
96205	SRR1967718	34
13426	SRR1970287	34
68677	SRR1965469	34
23439	SRR1965672	34
78743	SRR1960327	34
57625	SRR1958355	34
48271	SRR1957989	34
80333	SRR1963327	34
85720	SRR1968629	34
72301	SRR1965661	34
94257	SRR1966079	34
62535	SRR1958415	34
73219	SRR1967566	34
83285	SRR1969977	34
7397	SRR1969145	34
27787	SRR1969703	34
97266	SRR3049101	34
91289	SRR1970041	34
53107	SRR1966591	34
78603	SRR1960189	34
43425	SRR1967287	34
78700	SRR1959504	34
96946	SRR1966044	34
62533	SRR1958532	34
78625	SRR1961873	34
66457	SRR1958609	34
21760	SRR1969847	34
5897	SRR1965137	34
38751	SRR1965940	34
84407	SRR1966887	34
75756	SRR1960187	34
39505	SRR1966308	34
50343	SRR1967339	34
18566	SRR3049419	34
83296	SRR1968612	34
40299	SRR1969218	34
7387	SRR1970033	34
22246	SRR1969149	34
60162	SRR3049202	34
18561	SRR3049935	34
7386	SRR3049401	34
46108	SRR3049344	34
25178	SRR3049727	34
23440	SRR1968741	34
21128	SRR3049086	34
40783	SRR1969966	34
23441	SRR1967578	34
73125	SRR1969098	34
25168	SRR1966368	34
37782	SRR1966342	34
46106	SRR1957998	34
21082	SRR3049492	34
15220	SRR3049084	34
7415	SRR1969254	34
77326	SRR3048764	34
71564	SRR1960902	34
46145	SRR1958443	34
87385	SRR1969180	34
40356	SRR1965780	34
63900	SRR1966847	34
14483	SRR1969016	34
78658	SRR1963496	34
3892	SRR1968124	34
40252	SRR1966859	34
29305	SRR3049442	34
68647	SRR1969960	34
21064	SRR3049032	34
79064	SRR1963223	34
96944	SRR1968549	34
69718	SRR1963330	34
46089	SRR1957883	34
27029	SRR1968008	34
57617	SRR1958577	34
31914	SRR1969065	34
38365	SRR1967798	34
13398	SRR1966299	34
40360	SRR1967236	34
95052	SRR1968704	34
14917	SRR1966719	34
60392	SRR1957846	34
22250	SRR1965964	34
73540	SRR1959255	34
81172	SRR1959380	34
44679	SRR1957779	34
12107	SRR1970222	34
45596	SRR1965898	34
63543	SRR1957966	34
60110	SRR1967423	34
73093	SRR1967893	34
40349	SRR1970076	34
12118	SRR1968427	34
50118	SRR1958116	34
54046	SRR1958548	34
126185	SRR3286925	34
71592	SRR1963098	34
18626	SRR3049246	34
69904	SRR1967311	34
37772	SRR1969177	34
71413	SRR1960058	34
53004	SRR1965178	34
84466	SRR1965517	34
86846	SRR1970116	34
121462	SRR3321731	34
1501	SRR3049071	34
46567	SRR1967249	34
85722	SRR1966871	34
79015	SRR1960127	34
53070	SRR3048796	34
40355	SRR1968113	34
58526	SRR1957818	34
90500	SRR1967554	34
40775	SRR1965582	34
63612	SRR1965199	34
93510	SRR1969498	34
43397	SRR1960212	34
69187	SRR1963225	34
39496	SRR1969866	34
73637	SRR1963199	34
41978	SRR1965832	34
73541	SRR1963341	34
68676	SRR1966189	34
54029	SRR1958620	34
57128	SRR1965771	34
63636	SRR1968753	34
48284	SRR1958181	34
38364	SRR1969602	34
68964	SRR1967138	34
75943	SRR1967689	34
68682	SRR1965928	34
54062	SRR1958449	34
75673	SRR1963313	34
91266	SRR1966157	34
38757	SRR1966456	34
50144	SRR1958316	34
65409	SRR1967188	34
69943	SRR1966098	34
94089	SRR1968847	34
57658	SRR1958223	34
74321	SRR1963542	34
36374	SRR1965944	34
80337	SRR1960689	34
95239	SRR3049047	34
68868	SRR1959223	34
6471	SRR1966564	34
45603	SRR1967499	34
38402	SRR1965461	34
36999	SRR1968598	34
74277	SRR1960162	34
94236	SRR1965147	34
63564	SRR1958133	34
56123	SRR1967677	34
68660	SRR1966235	34
49735	SRR1958024	34
37785	SRR1969207	34
95222	SRR3049457	34
68872	SRR1963473	34
57129	SRR1969414	34
24050	SRR1966581	34
45967	SRR1967488	34
73132	SRR1966817	34
62983	SRR1968496	34
32382	SRR1967651	34
22245	SRR1967420	34
40359	SRR1968126	34
46142	SRR1958601	34
34146	SRR1969420	34
84453	SRR1967194	34
36511	SRR1968837	34
29247	SRR3048914	34
43424	SRR1965903	34
13408	SRR1969659	34
18558	SRR3049115	34
46549	SRR1970024	34
73214	SRR1968877	34
49736	SRR1958221	34
50832	SRR1969100	34
19660	SRR3049259	34
63013	SRR1965153	34
68969	SRR1966998	34
37792	SRR1965965	34
71565	SRR1960362	34
91213	SRR1968964	34
63696	SRR1966187	34
45595	SRR1968716	34
23061	SRR1966811	34
68649	SRR1968504	34
95293	SRR3049188	34
96947	SRR1966834	34
80575	SRR1967563	34
23511	SRR1967912	34
68697	SRR1967720	34
25214	SRR1969606	34
24997	SRR1968311	34
12174	SRR1967759	34
69738	SRR1960364	34
79100	SRR1959505	34
37029	SRR1965388	34
5343	SRR1965093	34
29246	SRR3049813	34
96942	SRR1968099	34
39474	SRR1965644	34
23468	SRR1968635	34
9259	SRR1968317	34
69938	SRR1969008	34
73193	SRR1965342	34
75947	SRR1967703	34
53992	SRR1958034	34
91258	SRR1969691	34
69725	SRR1960040	34
94255	SRR1965245	34
83353	SRR1966416	34
62575	SRR1957990	34
95014	SRR1965092	34
45964	SRR1966049	34
79065	SRR1963356	34
95269	SRR3049482	34
80327	SRR1963369	34
84469	SRR1967940	34
65038	SRR1968784	34
26667	SRR1966941	34
97267	SRR3049297	34
117316	SRR3286729	34
70633	SRR1959460	34
14108	SRR1968330	34
84402	SRR1969799	34
12128	SRR1967241	34
83580	SRR1969237	34
23510	SRR1968528	34
60387	SRR1958344	34
9289	SRR1967318	34
9123	SRR3049413	34
29267	SRR3049138	34
96940	SRR1966786	34
38758	SRR1965096	34
77342	SRR3048988	34
51271	SRR1967200	34
18562	SRR3048539	34
62577	SRR1958399	34
75993	SRR1966304	34
45201	SRR3049022	34
5352	SRR1965395	34
114057	SRR3286683	34
6478	SRR1967777	34
71535	SRR1963085	34
57645	SRR1958513	34
39475	SRR1966466	34
120612	SRR3286888	34
65341	SRR1969452	34
27030	SRR1968510	34
41965	SRR1969185	34
37017	SRR1965099	34
115257	SRR3286689	34
9166	SRR1969662	34
29953	SRR3049156	34
63010	SRR1965659	34
57613	SRR1958557	34
43414	SRR1959296	34
38395	SRR1965402	34
65016	SRR1965393	34
95225	SRR3049555	34
13379	SRR1967409	34
94256	SRR1969678	34
5345	SRR1968666	34
96941	SRR1966099	34
46144	SRR1958563	34
75748	SRR1960385	34
21081	SRR3049309	34
78691	SRR1959274	34
63675	SRR1969508	34
38347	SRR1966516	34
3789	SRR1966181	34
48220	SRR1958084	34
85715	SRR1968940	34
24047	SRR1969479	34
9302	SRR1968669	34
48119	SRR3049255	34
101476	SRR3286587	34
117223	SRR3286904	34
39519	SRR1967173	34
128220	SRR3284717	34
97255	SRR3049127	34
113490	SRR3286709	34
50318	SRR1969540	34
63778	SRR1967627	34
99062	SRR3048923	34
68706	SRR1968397	34
45599	SRR1967556	34
69279	SRR1969497	34
39498	SRR1966414	34
203641	SRR3285376	34
12180	SRR1967257	34
48184	SRR3049120	34
68865	SRR1960180	34
66448	SRR1958093	34
50137	SRR1958596	34
73130	SRR1970065	34
27782	SRR1966506	34
23481	SRR1969733	34
53994	SRR1958016	34
74325	SRR1960122	34
38400	SRR1968160	34
53990	SRR1958458	34
18658	SRR3049151	34
112990	SRR3322329	34
94079	SRR1968670	34
93525	SRR1970114	34
63627	SRR1965203	34
25252	SRR1965718	34
75671	SRR1963353	34
62982	SRR1966947	34
85731	SRR1967474	34
94240	SRR1970091	34
197009	SRR3284780	34
98272	SRR3049027	34
199856	SRR3284816	34
56938	SRR3048695	34
123872	SRR3285080	34
73212	SRR1969059	34
71369	SRR1959495	34
69883	SRR1967413	34
69941	SRR1968207	34
175571	SRR3284741	34
157249	SRR3284758	34
63566	SRR1958440	34
39497	SRR1969119	34
6490	SRR1967214	34
40259	SRR1967281	34
104245	SRR3286597	34
90504	SRR1968960	34
65395	SRR1966450	34
37018	SRR1969405	34
122218	SRR3286896	34
90499	SRR1966963	34
91283	SRR1968445	34
29266	SRR3048543	34
73210	SRR1968020	34
13809	SRR1966862	34
7399	SRR1970037	34
71367	SRR1959239	34
29268	SRR3049132	34
79094	SRR1959242	34
85699	SRR1969389	34
53014	SRR3049350	34
37019	SRR1967715	34
14542	SRR1966431	34
13802	SRR1968894	34
21135	SRR3049197	34
46602	SRR1957769	34
79071	SRR1960053	34
94080	SRR1969001	34
50146	SRR1958075	34
45600	SRR1966993	34
89880	SRR1968597	34
36988	SRR1965358	34
75989	SRR1969975	34
58481	SRR1958570	34
53999	SRR1957940	34
9445	SRR1967415	34
83577	SRR1967382	34
69202	SRR1960285	34
75750	SRR1961508	34
20919	SRR3049186	34
66489	SRR1957881	34
99774	SRR3049971	34
54065	SRR1958185	34
63677	SRR1968201	34
90459	SRR1967558	34
180809	SRR3285400	34
66878	SRR1959385	34
50346	SRR1970246	34
63544	SRR1958053	34
78966	SRR1960358	34
63573	SRR1958346	34
116042	SRR3286714	34
103735	SRR3286673	34
36372	SRR1965953	34
78714	SRR1963537	34
79007	SRR1960131	34
143550	SRR3284825	34
31953	SRR1966371	34
38756	SRR1968291	34
24999	SRR1968253	34
13847	SRR1968149	34
127530	SRR3321856	34
73538	SRR1963501	34
113072	SRR3286705	99
46107	SRR1958128	213
31661	SRR1965680	213
29258	SRR3049563	213
29262	SRR3049232	213
7421	SRR1967397	213
45983	SRR1967622	213
3793	SRR1970253	213
51273	SRR1968141	213
48279	SRR1957825	213
50321	SRR1968540	213
93554	SRR1969768	213
44722	SRR1957801	213
119452	SRR3286840	213
5943	SRR1965662	313
3750	SRR1967883	313
9172	SRR1968363	313
3737	SRR1967248	313
107088	SRR3286620	313
14107	SRR1967419	313
93521	SRR1968061	313
130431	SRR3284779	313
90498	SRR1966593	313
37051	SRR1968052	313
91279	SRR1967438	313
130393	SRR3323011	313
96235	SRR1969857	313
90164	SRR1966635	313
53104	SRR1969854	313
65443	SRR1967447	313
60386	SRR1958036	313
80600	SRR1968084	313
5916	SRR1970264	313
14503	SRR1965263	313
84414	SRR1968221	313
90502	SRR1968962	313
107092	SRR3285401	313
84421	SRR1967938	313
84442	SRR1968269	313
5350	SRR1966408	313
5851	SRR3048536	313
57095	SRR1966418	313
84441	SRR1969492	313
66482	SRR1958303	313
27804	SRR1966509	313
133977	SRR3285477	313
9265	SRR1966656	313
90492	SRR1966023	313
5362	SRR1966068	313
5840	SRR1969775	313
14879	SRR1965387	313
83676	SRR1969955	323
75933	SRR1965592	323
55563	SRR1969726	323
71556	SRR1963331	323
51247	SRR1969122	323
37079	SRR1969075	568
114075	SRR3286707	568
36465	SRR1969610	568
89993	SRR1965287	568
71566	SRR1959499	568
96952	SRR1966622	568
65030	SRR1967749	568
23459	SRR1968619	568
84426	SRR1967253	568
96950	SRR1965823	568
34163	SRR1969317	568
128192	SRR3286918	568
41973	SRR1968278	568
13397	SRR1969941	568
56124	SRR1967107	2078
87390	SRR1967523	2079
68681	SRR1966841	2083
67539	SRR1965215	2083
68648	SRR1965712	2083
78989	SRR1963446	2103
78644	SRR1959451	2212
29269	SRR3049417	3119
128202	SRR3321997	3235
29950	SRR3049016	34
29957	SRR3048857	34
29936	SRR3048518	34
29948	SRR3049335	19
48148	SRR3284944	19
48143	SRR3049314	19
48149	SRR3048705	19
29951	SRR3049591	34
29955	SRR3049633	19
48144	SRR3048843	34
