## Supplementary Table II for "SGI-4 in monophasic *Salmonella* Typhimurium ST34 is a novel ICE that enhances resistance to copper"

### Sheet: Sheet1
		SGI-4 orfs and sequence annotation
ORF	gene	BLAST consensus annotation (>80% identity)	Product/ putative function	Stop codon Usage	Domain Homology
1	parA	parA	Chromosome partitioning ATPase	TGA	p-loop_NTPase
2		Hypothetical protein	Multispecies hypothetical - unknown	TGA	No putative homology
3		Hypothetical protein	Multispecies hypothetical - unknown	TGA	No putative homology
4	dnaB	dnaB	Replicative DNA helicase	TGA	DnaB C & N terminals
5	ParB	ParB	ParB Nuclease domain containing protein	TAA	ParB Nuclease domain
6		Hypothetical protein	Unknown	TGA	DUF2786
7		Hypothetical protein	Appears to be only ICE related from searches	TGA	4 transmembrane domains
8		Hypothetical protein	ICE related protein	TGA (Valine start)	DUF2875
9		Hypothetical protein	ICE related protein	TAG	No putative homology
10		Hypothetical protein	Helix turn helix - possible DNA binding/trnascriptional regulator	TGA	Helix-turn-helix
11		Hypothetical protein	Repeat region & N-terminal signal peptide	TAA	N-terminal signal peptide
12		Integrating conjugative element protein	ICE related protein	TGA	DUF1847
13	topB	DNA Topoisomerase III	DNA Topoisomerase	TAA	Toprim/Topoisom
14		Hypothetical protein	ICE related protein	TGA	DUF3577
15		Hypothetical protein	ICE related protein	TAA	No putative homology
16	ssB	ssB	single stranded DNA binding protein	TGA	single stranded binding domain
17		Hypothetical protein	ICE related protein	TGA	DUF4160
18		Hypothetical protein	ICE related protein	TAA	DUF2442
19	pilL	pilL	Type IV B pilus protein	TGA	Conjugative Pilus Superfamily
20		Hypothetical protein	Unknown: Transmembrane domain & coiled-coil domain	TAA	RapAC superfamily
21		Hypothetical protein	Conjugative transfer protein	TGA	conj_TIGR0379
22		lytA - lytic transglycosylase	lytic transglycosylase	TGA	lysozyme-like superfamily
23		Conjugative transfer protein	Conjugative transfer protein	TGA	DUF2859
24		Restriction endonuclease	Restriction endonuclease	TGA	Mrr_cat
25		Hypothetical protein	Unknown	TAA	No putative homology
26	traD	traD	conjugative coupling factor TraD	TGA	p-loop_NTPase
27		ICE membrane protein	ICE related membrane protein	TAG	DUF4400
28	aseR	arsR	Aresnic resistance operon repressor	TAA	Helix turn helix/transcriptional regulator
29	arsD	arsD	Resistance operon trans acting repressor	TGA	ArsD superfamily
30	arsA	arsA	Aresnical pump-driving ATPase	TAA	ArsA domains
31	arsB	arsB	ArsB pump membrane protein	TAA	ArsB domain
32	arsC	arsC	Aresnate reductase	TAA	ArsC domain
33	bar	bar	Posphinothricin acetyltransferase	TGA	Acetyltransferase family
34	arsA	arsA	Aresnical pump-driving ATPase	TAA	ArsA domains
35	arsD	arsD	Resistance operon trans acting repressor	TGA	ArsD superfamily
36	sigL	sigL	DNA directed RNA polymerse sigma-70 factor	TAA	Sigma-71 r2 & sigma-70 r4
37		Hypothetical protein	ICE/plasmid related protein	TGA	Plasmid related protein domain
38		Hypothetical protein	ICE related protein	TGA	DUF3262
39		Hypothetical protein	ICE related/signal peptide N-terminal, 2 transmembrane domains	TGA	DUF2976
40		Hypothetical protein	ICE retaed protein/ 2 transmembrane domains	TGA	DUF3487
41		Hypothetical protein	Membrane lipoprotein	TAA	DUF2859
42		Hypothetical protein	Conjugal transfer protein/ N-terminal signal domain	TAA	DUF3438
43		Hypothetical protein	Conjugation protein/ N-terminal signal domain	TGA	UsoI & TrbI superfamily
44		Hypothetical protein	Conjugal transfer lipoprotein/ 1 transmembrane domain	TGA	conj_TIGR03751 superfamily
45		Pilus protein	F pilus assembly Type-IV secretion system for plasmid transfer/ATPase	TGA	TraC_f_4
46		Hypothetical protein	Acetyltransferase	TGA	No putative homology
47		Hypothetical protein	Unknown	TAA	No putative homology
48		Hypothetical protein	Membrane protein/ N-terminal signal domain	TGA	N-terminal signal domain
49		Hypothetical protein	ICE related protein	TGA	conj_TIGR03757
50	traU	Hypothetical protein	ICE related protein	TGA - Valine start	conj_TIGR03756
51		Hypothetical protein	ICE related protein	TAA	conj_TIGR03755
52		Hypothetical protein	Unknown	TGA	No putative homology
53	traG	Hypothetical protein	Conjugal transfer protein TraG - Type 4 coupling protein	TGA	TraG superfamily
54		Hypothetical protein	Unknown	TAA	No putative homology
55		Hypothetical protein	Unkown	TAA	No putative homology
56		Unknown annotation (YkhgJ)	Putative zinc- or iron-chelating domain	TAA	Zinc/iron chelating domain
57	xerC	xerC	Tyrosine recombinase	TGA	N-terminal phage integrase & integrase 1
58		Hypothetical protein	Unknown	TGA	No putative homology
59		Hypothetical protein	Unknown	TAA	No putative homology
60		Hypothetical protein	Unknown	TAA	No putative homology
61		Hypothetical protein	Unknown	TGA	No putative homology
62		traC-like (Also annotated as ArdC - antirestriction)	DNA primase TraC	TAA	DUF1738
63		Hypothetical protein	Unknown	TAA	DUF1281
64	int	Integrase	integrase/N6 methylase domain	TAA	N6-DNA methylase domain
65		Multispecies exported protein	Multispecies exported protein	TAA	DUF305/N-terminal signal peptide
66	silE	Multispecies copper or silver binding protein (silE)	Silver binding protein (Note of possible copper binding)	TGA	N-terminal signal peptide
67	silS	silS	Two componant histidine kinase sensor	TGA	HAMP HisKA HATPase C
68	silR	silR (Multispecies DNA binding response regulator)	Copper-sensing two-component system response regulator	TAG	(REC) N-terminal response regulator receiver domain & (HTH) C-terminal transcriptional regulatory domain
69	silC	silC prescursor	Copper/silver efflux system	TAA	N-terminal signal 2 outer memberane efflux protein
70	silF	silF	Cation efflux system protein silF precursor	TGA	N-terminal signal peptide & copper binding periplasmic protein
71	silB	silB	Cation efflux system protein silB precursor - substrate binding protein	TGA	N-terminal signal peptide & barrel sandwich domain of silB
72	silA	Multispecies cation transporter silA	Cation efflux system protein - multi-heavy metal efflux pump	TGA	12 transmembrane domains
73		Hypothetical protein	Unknown - Possible metal binding protein	TAG	N-terminal signal domain - metal binding domain (tentative - DUF411)
74	silP	Copper translocating ATPase	Silver/copper exporting ATPase	TAA	8 transmembrane domains, N termnial YHS, E1 E21 ATPase, Hydrolase
75		Hypothetical protein	Unknown	TAA	N-terminal signal domain, 1 transmembrane domain & DUF2933,
76		M23/27 family Peptidase	Murein DD-endopeptidase (Note: putative endopeptidase M23)	TGA	Peptidase family M23
77	pcoG	Multispecies copper resistance protein	Silver binding protein (Note of possible copper binding)	TAA	N-terminal signal domain
78	pcoE	pcoE	Twin-arginine translocation pathway signal:copper-resistance protein CopA	TGA	Multi copper oxidase (x3) N-terminal signal peptide (CuRO_1_2_&3)
79	pcoA	pcoA	Copper-resistance protein PcoA	TAA	CopB domain, N terminal signal domain
80	pcoB	pcoB	Copper resistance protein PcoB - Cu(II) binding protein	TAA	N-terminal signal peptide, CopC domain
81	pcoD	pcoD	Copper resistance protein PcoD	TAG	C-terminal CopD domain
82	pcoR	DNA-binding response regulator	Transcriptional activator CopR	TGA	REC superfamily, HTH superfamily
83	pcoS	silS	Two componant heavy metal sensor silS	TAA	HAMP, Histidine kinase domain, HATPase domain (2 transmembrane domains)
84	pcoE	pcoE	putative copper-binding protein PcoE precursor	TAA	N-terminal signal domain
85	uvrB	DNA helicase	DNA helicase	TGA	AAA-domain, UvrD helicase-like c-terminal domain
86	traI	Relaxase (traI)	Putative helicase - ICE relaxase	TAA	TraI_2, TraI_2_C
87	xerD	Recombinase XerD	Tyrosine recombinase XerD	TAG	Phage int N terminal & Phage integrase domain
